# Identification of V0g propriospinal neurons and their role in locomotor control

**DOI:** 10.1101/2025.02.11.636221

**Authors:** Elisa Toscano, Maddalena Giomi, Nadezhda Evtushenko, Alessandro Santuz, Elijah David Lowenstein, Carmen Birchmeier, Niccolò Zampieri

## Abstract

Propriospinal neurons relay sensory and motor information across the spinal cord and are critical components of the circuits coordinating body movements. Their diversity and roles in motor control are not clearly defined yet. In this study, by combining anatomical, molecular, and functional analyses in mice, we identified and characterized an ascending subtype of propriospinal neurons belonging to the Pitx2^+^ V0 family of spinal neurons. We found that Pitx2^+^ ascending neurons are integrated in spinal sensorimotor circuits and their function is important for the execution of precise limb movements required for effectively moving in challenging environments, like walking on a horizontal ladder or a balance beam. This work advances our understanding of the functional organization of propriospinal and V0 neurons, highlighting a previously unappreciated role in adjusting body movements to the more demanding needs of skilled locomotor tasks.
