## Supplementary table 1 for "Identification of V0g propriospinal neurons and their role in locomotor control"

### Sheet: long projecting neurons
LUMBAR-PROJECTING DESCENDING NEURONS
ID	Site of rabies injection	Total #	cells/mm	#ipsi	%ipsi	#contra	%contra	#ventral	%ventral	#dorsal	%dorsal	#ipsi dorsal	% ipsi dorsal	#ipsi ventral	% ipsi ventral	#contra dorsal	% contra dorsal	#contra ventral	% contra ventral
Animal #1	lumbar spinal cord	225	75	111	49.3333	114	50.6667	186	82.6667	39	17.3333	33	14.6667	78	34.6667	6	2.66667	108	48
Animal #2	lumbar spinal cord	382	127.333	157	41.0995	225	58.9005	334	87.4346	48	12.5654	28	7.32984	129	33.7696	20	5.2356	205	53.6649
Animal #3	lumbar spinal cord	304	101.333	111	36.5132	193	63.4868	268	88.1579	36	11.8421	13	4.27632	98	32.2368	23	7.56579	170	55.9211
CERVICAL-PROJECTING ASCENDING NEURONS
ID	Site of rabies injection	Total #	cells/mm	#ipsi	%ipsi	#contra	%contra	#ventral	%ventral	#dorsal	%dorsal	#ipsi dorsal	% ipsi dorsal	#ipsi ventral	% ipsi ventral	#contra dorsal	% contra dorsal	#contra ventral	% contra ventral
Animal #1	cervical spinal cord	486	162	94	19.3416	392	80.6584	218	44.856	268	55.144	42	8.64198	52	10.6996	226	46.5021	166	34.1564
Animal #2	cervical spinal cord	843	281	232	27.5208	611	72.4792	401	47.5682	442	52.4318	159	18.8612	73	8.65955	283	33.5706	328	38.9087
Animal #3	cervical spinal cord	1098	366	368	33.5155	730	66.4845	423	38.5246	675	61.4754	254	23.133	114	10.3825	421	38.3424	309	28.1421
