## Supplementary table 2 for "Identification of V0g propriospinal neurons and their role in locomotor control"

### Sheet: Sheet 1
Kinematic parameters
cadence_left_forelimb
cadence_right_forelimb
cadence_left_hindlimb
cadence_right_hindlimb
stance_duration_left_forelimb
stance_duration_right_forelimb
stance_duration_left_hindlimb
stance_duration_right_hindlimb
swing_duration_left_forelimb
swing_duration_right_forelimb
swing_duration_left_hindlimb
swing_duration_right_hindlimb
cadence_sd_left_forelimb
cadence_sd_right_forelimb
cadence_sd_left_hindlimb
cadence_sd_right_hindlimb
stance_duration_sd_left_forelimb
stance_duration_sd_right_forelimb
stance_duration_sd_left_hindlimb
stance_duration_sd_right_hindlimb
swing_duration_sd_left_forelimb
swing_duration_sd_right_forelimb
swing_duration_sd_left_hindlimb
swing_duration_sd_right_hindlimb
duty_factor_left_forelimb
duty_factor_right_forelimb
duty_factor_left_hindlimb
duty_factor_right_hindlimb
phase_left_forelimb
phase_right_forelimb
phase_left_hindlimb
stride_length_left_forelimb
stride_length_right_forelimb
stride_length_left_hindlimb
stride_length_right_hindlimb
step_height_left_forelimb
step_height_right_forelimb
step_height_left_hindlimb
step_height_right_hindlimb
tailbase_height_right_hindlimb
paw_drag_left_forelimb
paw_drag_right_forelimb
paw_drag_left_hindlimb
paw_drag_right_hindlimb
ataxia_coefficient_left_forelimb
ataxia_coefficient_right_forelimb
ataxia_coefficient_left_hindlimb
ataxia_coefficient_right_hindlimb
stride_length_sd_left_forelimb
stride_length_sd_right_forelimb
stride_length_sd_left_hindlimb
stride_length_sd_right_hindlimb
step_height_sd_left_forelimb
step_height_sd_right_forelimb
step_height_sd_left_hindlimb
step_height_sd_right_hindlimb
tailbase_height_sd_left_forelimb
tailbase_height_sd_right_forelimb
tailbase_height_sd_left_hindlimb
tailbase_height_sd_right_hindlimb
paw_drag_sd_left_forelimb
paw_drag_sd_right_forelimb
paw_drag_sd_left_hindlimb
paw_drag_sd_right_hindlimb
poincare_s_hip_SD1
poincare_s_hip_SD2
poincare_s_hip_value
poincare_s_hip_value_emb
poincare_s_knee_SD1
poincare_s_knee_SD2
poincare_s_knee_value
poincare_s_knee_value_emb
poincare_s_ankle_SD1
poincare_s_ankle_SD2
poincare_s_ankle_value
poincare_s_ankle_value_emb
poincare_s_MTP_SD1
poincare_s_MTP_SD2
poincare_s_MTP_value
poincare_s_MTP_value_emb
Base_of_Support_max
Hip_angle_max
Knee_angle_max
Ankle_angle_max
MTP_angle_max
Base_of_Support_min
Hip_angle_min
Knee_angle_min
Ankle_angle_min
MTP_angle_min
Base_of_Support_rom
Hip_angle_rom
Knee_angle_rom
Ankle_angle_rom
MTP_angle_rom
kin_syns_HFD
kin_syns_Hurst
kin_syns_PC1
kin_syns_PC2
kin_syns_PC3
